# Identification of mtROS-sensitive processes in activated CD4^+^ T cells

**DOI:** 10.1101/2020.06.15.152116

**Authors:** Daniel Meston, Wenjie Bi, Tina Rietschel, Marco van Ham, Lars I. Leichert, Lothar Jänsch

## Abstract

T lymphocytes are key components in adaptive immunity and their activation naturally involves mitochondrial-derived oxygen species (mtROS). In particular, H_2_O_2_ has been implicated as an important signaling molecule regulating major T cell functions. H_2_O_2_ targets the oxidation status of functional cysteine residues but knowledge if and where this happens in T cell signaling networks is widely missing. This study aimed to identify mtROS-sensitive processes in activated primary human CD4^+^ T cells. By using a thiol-specific redox proteomic approach we examined the oxidation state of 4784 cysteine-containing peptides of *ex vivo* stimulated T cells from healthy individuals. Upon activation, a shift in oxidation was observed at catalytic cysteine residues of peroxiredoxins (PRDX5 & PRDX6), and T cells were found to maintain their global thiol-redox homeostasis. In parallel, a distinct set of 88 cysteine residues were found to be differentially oxidized upon T cell activation suggesting novel functional thiol switches. In mitochondria, cysteine oxidations selectively modified regulators of respiration (NDUFA2, NDUFA8, and UQCRH) confirming electron leakage from electron transport complexes I and III. The majority of oxidations occurred outside mitochondria and enriched sensitive thiols at regulators of cytoskeleton dynamics (e.g. CYFIP2 and ARPC1B) and known immune functions including the non-receptor tyrosine phosphatase PTPN7. Conversely, cysteine reduction occurred predominantly at transcriptional regulators and sites that coordinate zinc-binding in zinc-finger motifs. Indeed, fluorescence microscopy revealed a colocalization of zinc-rich microenvironments and mitochondria in T cells suggesting mtROS-dependent zinc-release of identified transcriptional regulators including ZFP36, RPL37A and CRIP2. In conclusion, this study complements knowledge on the mtROS signaling network and suggests zinc-dependent thiol switches as a mechanism of how mtROS affects transcription and translation in T cells.
