## Supplemental Table 3 for "Identification of mtROS-sensitive processes in activated CD4^+^ T cells"

### Sheet: Supplementary Table 3
Sequence	Gene Name	Active Ox/Free (Donor 1)	Inactive Ox/Free (Donor 1)	Active Ox/Free (Donor2)	Inactive Ox/Free (Donor 2)	Active Ox/Free (Donor 3)	Inactive Ox/Free (Donor 3)	P Value(Log2)	OxRatio	% Ox Change
SQSYIPTSGCR	PLEKHA2	NA	NA	-1.24005	-2.85545	-3.60486	-5.3409	1.64006	1.67572	11.3953
LCCGLSMFEVILTR	CYFIP2	NA	NA	-2.8413	-4.40808	-3.62329	-5.37156	1.4582	1.65753	6.44696
RAPSVANVGSHCDLSLK	FLNA	-1.46684	-3.25987	-2.1973	-4.05257	0.258241	-0.601484	1.3668	1.50267	14.6896
LQLQEQLQAETELCAEAEELR	MYH9	NA	NA	-4.85086	-6.31322	-6.89558	-8.3683	2.64849	1.46754	1.31926
LTTPTYGDLNHLVSATMSGVTTCLR	TUBB4B	-3.24894	-4.30293	-4.52231	-6.16725	-4.21621	-5.82322	1.76328	1.43531	3.62116
SLGAVEPICSVNTPR	PTPN7	-1.96772	-3.38798	-2.82362	-4.24374	NA	NA	4.50765	1.42019	9.5021
TAIHTAAMDMLGGPGIESQCR	HSDL2	NA	NA	-3.76856	-5.064	-3.80287	-5.17991	1.71148	1.33624	3.9674
NLCSDDTPMVR	PPP2R1A	NA	NA	-3.42977	-4.66166	-5.92295	-7.0646	1.61634	1.18677	2.78548
HEASDFPCR	PTPN1	NA	NA	-4.57564	-5.69309	-4.92793	-6.18129	1.43824	1.18541	1.97499
CSQFCTTGMDGGMSIWDVK	ARPC1B	-3.44164	-4.37712	-5.21047	-6.13746	-5.49789	-7.06935	1.48083	1.14464	2.16393
CHVEVVDTPDIFSSQVSK	GIMAP1-GIMAP5	NA	NA	0.971049	-0.0780025	-4.28157	-5.29002	1.90096	1.02875	9.98438
SEAHLTELLEEICDR	CNPY2	NA	NA	3.18225	2.18578	3.64062	2.73347	1.5251	0.951813	6.87187
AAAHHYGAQCDKPNK	NDUFA8	NA	NA	3.37207	2.44425	2.90274	1.96296	2.38943	0.933803	7.66689
CEFVMEVTNK	UGP2	-5.29951	-6.18785	-4.44805	-5.09545	-5.50822	-6.71882	1.51822	0.915441	1.2905
EDPTAVACTFSCMMK	COPG1	NA	NA	-4.6472	-5.51611	-3.2402	-4.18775	1.56005	0.90823	3.03365
VVCICLGNPPETFTWEYR	BLMH	NA	NA	-1.5025	-2.35364	-4.49825	-5.40022	1.73389	0.876554	5.82372
SQSCETK	IL16	-3.83044	-4.72662	-4.3649	-5.21227	NA	NA	1.74913	0.871778	2.46517
KAGCAVTSLLASELTK	DIAPH1	NA	NA	-1.3744	-2.30026	-3.45095	-4.26796	1.40113	0.871441	7.20134
EQQCGSVNSYR	CD5	NA	NA	3.89787	3.02212	3.16137	2.34219	1.6728	0.847467	5.54643
CQQLAAYGILEK	COPS4	NA	NA	-2.9728	-3.8282	-3.5824	-4.34754	1.45073	0.810267	3.87212
FSKVEDMAELTCLNEASVLHNLK	MYH9	-2.62041	-3.36302	NA	NA	-4.15528	-5.01587	1.33007	0.801596	3.72253
SLEICHPQER	ACOT9	-3.72333	-4.57878	-3.89876	-4.62963	NA	NA	1.30197	0.793164	2.71109
NCYPSPLNYYNFPK	METAP1	NA	NA	-2.23417	-2.99727	-3.29778	-4.11641	1.65087	0.790863	5.08893
TKEYTACELMNIYK	FARSB	NA	NA	-2.8594	-3.58663	-3.33196	-4.16684	1.3585	0.781055	4.0932
LEDEHLVFFCQMGK	TSTD1	-3.59063	-4.05971	-5.22953	-6.21723	-3.95082	-4.83688	1.41017	0.780946	2.90849
LCEVVEHACR	CD6	NA	NA	4.15749	3.39335	3.29204	2.51157	2.17182	0.772307	4.52007
LLKFPLGPCPR	ACP2	NA	NA	1.82818	1.08117	1.27926	0.4913	1.77015	0.767486	11.2551
ALNVEPDGTGLTCSLAPNIISQL	PRDX5	2.65136	1.83059	NA	NA	0.581947	-0.128682	1.33998	0.765703	10.196
GIPMVLIGCK	RHOF	NA	NA	-1.23807	-1.97223	-4.79991	-5.58092	1.70602	0.757582	6.34478
VGADNHVLPLDCVTLQTFLAK	AGL	-2.72618	-3.48938	NA	NA	-3.95011	-4.68825	1.97365	0.750673	3.6476
DLQPFPTCQALVYR	BOP1	-2.25154	-2.97241	NA	NA	-4.69856	-5.47675	1.6139	0.749532	3.78303
KLDQVSQFGCR	MGEA5	-2.58972	-3.08967	-3.90345	-4.94486	-3.39035	-4.03914	1.34089	0.730047	3.27511
PGHLQEGFGCVVTNR	SERBP1	-2.70453	-3.29586	-4.79931	-5.3414	-4.23985	-5.26199	1.37469	0.718517	2.53527
DLNYCFSGMSDHR	HNRNPH2	-3.41671	-3.9064	-4.38836	-5.05761	-4.51349	-5.48986	1.42461	0.711769	1.99012
QICSCDGLTIWEER	CCS	NA	NA	-2.58808	-3.28922	-3.94295	-4.65808	2.20163	0.708134	3.63727
LEDEHLVFFCQMGK	TSTD1	-3.59063	-4.05971	-5.22953	-6.21723	-3.23891	-3.88864	1.35853	0.702171	2.90849
HCAEPFTEYWTCIDYTGQQLFR	NDUFA8	NA	NA	2.38099	1.64211	2.6763	2.01211	1.47034	0.701542	7.24858
SHTEEDCTEELFDFLHAR	UQCRH	NA	NA	2.47631	1.80282	2.95803	2.24587	1.75048	0.692824	6.52687
LGTTASVCQLLK	EML2	-1.38268	-1.79141	-1.51295	-2.41932	-3.16189	-3.91983	1.36988	0.691016	6.45205
IEDMDDNCYLK	CD48	3.12535	2.42164	2.34119	1.81804	2.13795	1.30685	1.78141	0.685986	7.11032
VGLPIGFSLPDCLQVVR	UBAP1	-2.64307	-3.35602	NA	NA	-3.3325	-3.97894	1.50689	0.679698	3.98449
DVNLASCAADGSVK	PRPF4	-2.80277	-3.20271	-3.62205	-4.50615	-4.79621	-5.5025	1.37116	0.663445	2.44998
APIPCEVVK	ARID2	-2.50413	-3.21632	-2.57949	-3.19114	NA	NA	1.31648	0.66192	4.86757
KDCEVVMMIGLPGAGK	HNRNPU	-1.45814	-1.89084	-4.51215	-5.39656	-4.72548	-5.3044	1.38105	0.632015	3.12496
RAQDVDATNPNYEIMCMIR	KIF2A	NA	NA	-5.17183	-5.82018	-5.24706	-5.85614	1.70164	0.62871	0.914325
FVIHCNSPVWGADK	H2AFY	NA	NA	1.09054	0.471006	-3.19586	-3.78896	1.85769	0.606312	6.52453
KCTYGIK	ZC3H12A	NA	NA	-1.54652	-2.15907	-3.08164	-3.64797	1.60305	0.589435	5.19266
CPNLTYLNLSGNK	ANP32E	-3.03908	-3.46212	-3.88772	-4.42649	-4.39007	-5.19185	1.46263	0.587866	2.10035
NCSETQYESK	YWHAG	-4.54129	-5.09284	-2.72309	-3.43716	-3.84391	-4.32193	1.851	0.581214	2.57361
GFCFITYTDEEPVKK	HNRNPDL	-2.62632	-3.24052	NA	NA	-3.65854	-4.18637	1.31826	0.571011	3.25068
FQSIVIGCALEDQKK	BAG2	-1.77341	-2.37656	-2.0628	-2.60164	NA	NA	1.44593	0.570998	5.82607
ITENIGCVMTGMTADSR	PSMA6	-4.07142	-4.60935	NA	NA	-5.44546	-6.0464	1.45359	0.569432	2.44903
QVIPGLEQSLLDMCVGEKR	FKBP11	NA	NA	0.640004	0.0527415	0.622717	0.0735811	1.67059	0.568199	9.67491
LVLACEDVR	TRIP11	NA	NA	-1.46453	-2.03372	-2.80606	-3.37189	2.72536	0.56751	5.33502
CSYQPTMEGVHTVHVTFAGVPIPR	FLNA	-1.88613	-2.45085	NA	NA	-4.60662	-5.14824	1.87643	0.55317	4.39483
RGQTCVVHYTGMLEDGK	FKBP1A	-1.4609	-2.03242	NA	NA	-3.48785	-4.00948	1.53711	0.546573	4.67093
ALLALCGGED	ANXA6	NA	NA	-4.93166	-5.48471	-4.43787	-4.93074	1.43663	0.522961	1.11199
YSEEANNLIEECEQAER	ERO1A	2.13465	1.70395	0.652077	0.278976	0.573553	-0.180903	1.3147	0.519419	8.05662
ECSDVQPK	NDUFA2	-2.83917	-3.38066	-4.44655	-4.82897	-4.28824	-4.89824	1.77109	0.511301	2.03715
RVDHCPIK	FKBP2	NA	NA	2.3589	1.88746	1.92921	1.38191	1.32502	0.50937	5.94873
IQCTLQDVGSALATPCSSAR	MMAB	-2.7957	-3.33949	-2.81831	-3.29146	NA	NA	1.35511	0.508474	3.37405
GWDQGLLGMCEGEKR	FKBP2	NA	NA	1.76768	1.27069	1.4609	0.951942	2.12065	0.502978	7.01577
LYQECEK	HSPH1	-3.77889	-3.28361	-3.79491	-3.29496	-3.48027	-2.93213	2.96795	-0.514457	-2.80301
CSQAVYAAEK	CSRP1	-4.3583	-3.7619	-4.87625	-4.36125	NA	NA	1.33214	-0.555699	-1.78179
SHFEQWGTLTDCVVMRDPNTK	HNRNPA1	-4.09487	-3.54003	-5.54967	-4.97316	NA	NA	1.91405	-0.565674	-1.69143
YTCSFCGK	RPL37A	-2.0813	-1.6589	-3.19748	-2.52109	-3.78001	-3.15803	1.75348	-0.573588	-4.41125
TYADYESVNECMEGVCK	ERH	-4.99943	-4.37323	-5.90466	-5.22579	NA	NA	1.59044	-0.652535	-1.26631
SDLGPCEK	LUC7L3	-6.05491	-5.35168	-5.83484	-5.17976	NA	NA	1.64659	-0.679152	-0.935774
NHACEMCGK	VEZF1	-3.69509	-3.24415	-3.72247	-2.80876	-3.63879	-2.93364	1.44836	-0.689931	-3.98935
CDKTVYFAEK	CRIP2	-4.71621	-3.99566	-3.7688	-3.0598	-5.26371	NA	2.28853	-0.714771	-3.95807
MDCQECPEGYR	FLNA	-4.3265	-3.58277	-5.33997	-4.51547	NA	NA	1.48466	-0.784111	-2.3676
VLGAHILGPGAGEMVNEAALALEYGASCEDIAR	DLD	-2.64201	-1.89843	-2.97167	-1.93929	-2.75899	-2.15143	1.62047	-0.794509	-7.40642
RPYWCISR	IARS2	-3.99864	-3.18651	-6.44526	-5.61967	NA	NA	2.28132	-0.818866	-2.43409
EKPPCLAELER	SPOCK2	NA	NA	1.47732	2.39715	2.28141	3.31398	1.43509	-0.976196	-9.19682
SICEVLDLER	DEK	-7.08023	-5.9919	-7.45337	-6.36741	NA	NA	3.16113	-1.08714	-0.721398
YKTELCR	ZFP36	-2.34398	-1.12386	-5.02908	-3.957	NA	NA	1.38661	-1.1461	-9.03798
