## Supplemental Table 2 for "Identification of mtROS-sensitive processes in activated CD4^+^ T cells"

### Sheet: Supplementary Table 2
Sequence	Gene Name	Active Ox/Free (Donor 1)	Inactive Ox/Free (Donor 1)	Active Ox/Free (Donor 2)	Inactive Ox/Free (Donor 2)	Active Ox/Free (Donor 3)	Inactive Ox/Free (Donor 3)	P Value (Log2)	% Ox Change	OxRatio
SSEHINEGETAMLVCK	BSG	NA	NA	0.852814	0.769553	0.789025	0.706504	2.54681	8.28911	0.715324
RAPSVANVGSHCDLSLK	FLNA	0.265664	0.0945274	0.179012	0.0568384	0.544631	0.397255	2.03932	14.6896	1.50267
VTCAENR	CD6	NA	NA	0.895279	0.83265	0.941203	0.876677	2.0226	6.35777	0.976018
YESHPVCADLQAK	CHCHD3	NA	NA	0.865285	0.78673	0.892268	0.810246	1.86189	8.02887	0.877942
TFDLYANVRPCVSIEGYK	IDH3A	NA	NA	0.281818	0.230937	0.169065	0.114786	1.68698	5.25801	0.517969
QVIPGLEQSLLDMCVGEKR	FKBP11	NA	NA	0.609121	0.509138	0.606264	0.512748	1.67232	9.67491	0.568199
VLGAHILGPGAGEMVNEAALALEYGASCEDIAR	DLD	0.138083	0.211503	0.113065	0.206818	0.128713	0.183733	1.65644	-7.40642	-0.794509
DSCKGDSGGPLICK	GZMK	NA	NA	0.952524	0.887709	0.749474	0.679745	1.63382	6.72724	0.919404
ATGTSSGANSEESTAAEFCR	STIM1	0.877834	0.787582	NA	NA	0.595588	0.512821	1.56033	8.65099	0.719535
CAAGLAELAAR	GPS1	0.180414	0.23511	0.0570813	0.11695	NA	NA	1.5417	-5.72821	-0.805551
IPGEKDSVICLK	CD55	NA	NA	0.840845	0.757125	0.70607	0.612795	1.46424	8.84978	0.681563
YLGMTLATDPTDGSILACDPGLSR	ITGAL	0.738579	0.675545	0.836066	0.753582	0.735522	0.694636	1.45065	6.21344	0.489358
DFTPVCTTELGR	PRDX6	0.60879	0.537967	0.570995	0.509695	0.544037	0.431146	1.4478	8.16717	0.476562
LLDIACWIHHK	CTSD	NA	NA	0.822213	0.756062	0.696923	0.637827	1.44585	6.26231	0.481097
GWDQGLLGMCEGEKR	FKBP2	NA	NA	0.772989	0.706983	0.733533	0.659223	1.42447	7.01577	0.502978
IEDMDDNCYLK	CD48	0.897185	0.842713	0.835179	0.779056	0.814861	0.712147	1.33661	7.11032	0.685986
ERLELCDER	UQCRH	NA	NA	0.917526	0.831063	0.798277	0.724023	1.31632	8.03585	0.885145
